# The Endoplasmic Reticulum Proteostasis Regulator ATF6 is Essential for Human Cone Photoreceptor Development

**DOI:** 10.1101/2020.10.04.325019

**Authors:** Heike Kroeger, Julia M. D. Grandjean, Wei-Chieh Jerry Chiang, Daphne Bindels, Rebecca Mastey, Jennifer Okalova, Amanda Nguyen, Evan T. Powers, Jeffery W. Kelly, Neil J. Grimsey, Michel Michaelides, Joseph Carroll, R. Luke Wiseman, Jonathan H. Lin

## Abstract

Dysregulation of the endoplasmic reticulum (ER) Unfolded Protein Response (UPR) is implicated in the pathology of many human diseases associated with ER stress. Inactivating genetic variants in the UPR regulator *Activating Transcription Factor 6 (ATF6)* cause severe congenital heritable vision loss in patients by an unknown pathomechanism. To investigate this, we generated retinal organoids from patient iPSCs carrying *ATF6* disease-causing variants and *ATF6* null hESCs generated by CRISPR. Interestingly, we found that cone photoreceptor cells in *ATF6* mutant retinal organoids lacked inner and outer segments concomitant with absence of cone phototransduction gene expression; while rod photoreceptors developed normally. Adaptive optics retinal imaging of patients with disease-causing variants in *ATF6* also showed absence of cone inner/outer segment structures but preserved rod structures, mirroring the phenotypes observed in our retinal organoids. These results reveal that *ATF6* is essential for the formation of human cone photoreceptors, and associated absence of cone phototransduction components explains the severe visual impairment in patients with *ATF6* -associated retinopathy. Moreover, we show that a selective small molecule ATF6 activator compound restores the transcriptional activity of *ATF6* disease-causing variants and stimulates the growth of cone photoreceptors in patient retinal organoids, demonstrating that pharmacologic targeting of ATF6 signaling is a therapeutic strategy that needs to be further explored for blinding retinal diseases.
