## Supplementary material for "The Endoplasmic Reticulum Proteostasis Regulator ATF6 is Essential for Human Cone Photoreceptor Development": Table S2

### Sheet: Sheet1
CONE			ROD
Gene Name	FC		Gene Name	FC
CCDC66	2.1993		REEP6	4.1144
CELF1	2.19518		CALM2	3.78906
USP24	2.17237		RHO	3.07055
KIAA1147	2.00011		PDE6A	2.28733
KDM4C	1.96199		PDE6G	2.09324
SRRM4	1.92114		SAG	1.51131
ZBTB44	1.88951		TF	1.46424
BMPR2	1.73652		NR2E3	1.22722
COL4A4	1.68332		GAPDH	1.21825
PIGS	1.6242		GNGT1	1.14016
LMAN1	1.60794		CABP5	1.12045
CHRNA3	1.55381		GNB1	1.05428
FSTL5	1.55186		TJP2	1.00242
VEZF1	1.54972		SYNE2	0.555473
FZD3	1.51339		SLC24A1	0.53306
DDHD1	1.4902		NEFL	0.476315
TAPT1	1.48083		GNAT1	0.413253
DDX17	1.46986		ROM1	0.39859
IGSF11	1.46146		AIPL1	0.264389
PDK1	1.42822		DDC	0
LBH	1.42324
WWP1	1.41503
MGEA5	1.3933
PSD3	1.36803
RIC3	1.34474
ARHGAP32	1.31661
MLLT4	1.31175
CSPP1	1.2939
PTAR1	1.272
TTC3	1.25592
IFT57	1.23307
MAPKBP1	1.22487
ZXDC	1.2145
RS1	1.20609
FRY	1.19654
HIF1A	1.19603
RBM5	1.17129
RAD54B	1.17085
SATB1	1.16214
RALGAPA1	1.14104
BTAF1	1.09578
SMAD2	1.08861
GPATCH8	1.05758
HERC3	1.04484
USP34	1.04453
RAPGEF4	1.04441
MTUS1	1.0427
GRIA2	1.02565
STK35	1.01835
RUFY3	1.01818
IQGAP2	1.01752
NPTX1	1.01659
SNX18	1.01144
LPIN1	0.982993
BACE1	0.978214
PROM1	0.977959
KIAA0825	0.97247
SFMBT2	0.972097
TXNL1	0.968111
EPB41L1	0.95161
SLC12A2	0.950412
ECHDC2	0.946424
KIF2A	0.940338
DZIP3	0.933623
B3GNT5	0.919639
CADPS	0.917693
REV3L	0.913734
ZMYND8	0.911534
SLC44A1	0.908878
MAP4	0.905854
SIK3	0.898056
CHD7	0.892552
GUK1	0.889924
NBEA	0.889498
AMPD2	0.882997
MCF2L	0.876143
PLA2G5	0.87114
PRPF4B	0.846251
MALAT1	0.84584
MYLK	0.841165
LARP4	0.840202
ANKRD17	0.839922
TULP4	0.837361
ARHGEF12	0.836828
UBR4	0.833131
ANKRD26	0.829009
TRIM33	0.82701
ZNF638	0.825762
N4BP2L2	0.823433
ABCA5	0.816753
WDR26	0.813589
SEMA6D	0.794632
COTL1	0.784502
NRCAM	0.778329
LRBA	0.775942
CAMSAP1	0.774446
MADD	0.772806
ANKRD12	0.772144
ANKRD36	0.766683
NEDD4L	0.754456
AFF1	0.753183
GOLGA1	0.752733
MYO9B	0.738392
RERE	0.737635
MACF1	0.735035
SSFA2	0.730547
VPS13C	0.724231
RORA	0.723716
AAK1	0.722747
GLS	0.716579
KDM2A	0.696115
IQSEC1	0.687978
MALT1	0.670933
DST	0.664638
PXN	0.663271
C20orf194	0.661836
TTN	0.659095
DOCK9	0.659014
PNISR	0.658036
CC2D2A	0.655759
ATM	0.654357
CEP164	0.648211
RAB3IP	0.638459
MLXIP	0.632264
EFHC1	0.632228
RNF213	0.629986
ITM2C	0.625532
USP32	0.621717
GPR155	0.621689
ARGLU1	0.617999
PDC	0.617662
DPYSL3	0.615714
FRMD4B	0.614081
HKR1	0.60948
MAK	0.608325
PCF11	0.607607
WSB1	0.602723
LRRIQ1	0.592864
RABL3	0.586251
TCERG1	0.583178
SLC6A8	0.575697
COL4A3	0.562476
MAP6	0.562363
MTX3	0.56225
PCBP4	0.56186
VCL	0.558725
ATP11A	0.556394
PFKFB3	0.552461
TTC14	0.542658
TNRC6C	0.538145
ANKRD33	0.53538
STARD7	0.520719
MAP2	0.51603
CYTH1	0.508607
SORL1	0.503932
THRB	0.494936
WWC1	0.494931
USH2A	0.49397
LOC646762	0.491515
AHI1	0.488335
PCLO	0.48817
DLG2	0.486723
CDHR1	0.483482
CSRNP3	0.465236
ABL2	0.462602
MPP4	0.461241
KIAA0556	0.444991
ATXN7	0.443356
RD3	0.439786
GNB3	0.431665
RHOBTB1	0.426193
PDZD2	0.420922
PRTG	0.417943
WHSC1L1	0.417302
INTU	0.410849
ANKH	0.408633
ITPR2	0.405748
RPGRIP1	0.397833
ZNF83	0.385917
KCNV2	0.38236
RIMS2	0.375926
GOLGA8A	0.375052
ATXN1	0.372997
ANKRD33B	0.372052
GOLGA8B	0.362529
ARR3	0.352011
SCN3A	0.350508
MECP2	0.341882
CCDC82	0.315143
ACTN1	0.310772
AKAP9	0.309389
PADI2	0.309252
FMN1	0.297579
ABCC5	0.290143
ENOSF1	0.28011
CACNA2D4	0.270521
CTBP2	0.267164
KCNB2	0.266403
CEP104	0.265605
ARMC9	0.258442
FSD1L	0.253459
CAMK1D	0.23154
MATN2	0.22955
NLK	0.223073
HEG1	0.208856
BCO2	0.206667
GRB10	0.194205
GUCA1B	0.193899
LMOD1	0.190348
SCN2A	0.186794
EGFLAM	0.164333
CNGB3	0.138562
GPATCH1	0.135968
PCDH15	0.128085
BIN1	0.12663
MEGF9	0.123685
PEX5L	0.122135
EYS	0.114695
PLCD4	0.0213862
UBE2Q2	0.00453517
CCDC146	0.00355749
GNGT2	0
PDE6H	0
GUCA1C	0
NDUFB5	0
ZNF280D	0
GNAT2	0
MCF2L2	0
MFSD11	0
PDE6C	0
KIAA1456	0
MSRA	0
SLC24A2	0
SLC24A4	0
EMB	0
