## Supplementary material for "The Endoplasmic Reticulum Proteostasis Regulator ATF6 is Essential for Human Cone Photoreceptor Development": Table S5

### Sheet: Sheet1
ATF6			XBP1s			PERK/ISR
Gene Name	FC		Gene Name	FC		Gene Name	FC
CALR	1.1384		DERL2	1.19962		ASNS	1.06759
CRELD2	1.17015		DNAJB9	1.13497		ATF3	0.833618
DNAJB11	1.19968		DNAJC10	1.10197		ATF4	0.954017
HERPUD1	1.06175		EDEM2	1.04665		ATF6	0.978121
HSPA5	1.2258		HSPA13	0.958184		CARS	1.05468
HYOU1	1.08674		LMAN1	1.053		CEBPB	0.989071
MANF	1.14954		OSTC	1.04706		DDIT3	0.836381
MIS12	1.20271		PDIA5	1.30947		DDIT4	1.23143
PDIA4	1.18463		SEC23B	1.06053		GADD45A	0.882336
PDIA6	1.16534		SEC61A1	1.09313		PPP1R15A	0.809608
SEL1L	0.961763		SRP19	1.1468		SARS	0.976376
SELK	1.05078		SRPRB	0.982838		SLC1A4	0.93105
SLC39A14	1.13171		SSR1	1.14383		TRIB3	0.990132
TMEM50B	1.06582		SSR3	1.08934		WARS	0.960452
UGDH	1.16882		STT3A	1.1281		YARS	0.946981
HSD17B7	1.34675		UFM1	1.0854		ABCF2	0.98227
PLEKHA6	1.04424		FICD	1.26982		MTHFR	1.13972
STARD4	1.16647		MBNL2	0.92323		PON2	1.04375
						LMO4	1.05327
						CBX4	0.956137
