## Supplementary material for "The Endoplasmic Reticulum Proteostasis Regulator ATF6 is Essential for Human Cone Photoreceptor Development": Table S6

### Sheet: AA147 RP22 in ATF6hom
CONE			ROD
Gene	normalized FC		Gene	normalized FC
GNAT2	0.430197		TF	1.51042
PDE6C	0.458876		GAPDH	1.70529
GUCA1B	0.465077		GNB1	1.22655
RS1	0.555704		GNAT1	0.674134
MPP4	0.61711		AIPL1	0.726343
EGFLAM	0.671527		PDE6G	0.715132
KCNV2	0.674267		SAG	0.528064
PDE6H	0.688315		ROM1	1.03646
ANKRD33	0.688315		SYNE2	1.68213
FMN1	0.721092		CALM2	1.28746
CDHR1	0.727225		GNGT1	1.71437
RPGRIP1	0.727276		TJP2	1.12321
SRRM4	0.732722		PDE6A	0.529807
FSTL5	0.762349		CABP5	0.723949
MAK	0.801322		NR2E3	0.486687
PDC	0.805198		REEP6	1.16781
SLC24A2	0.81578		RHO	0.535968
EYS	0.841273		SLC24A1	1.13327
GNGT2	0.85446		NEFL	0.629181
CADPS	0.884654		DDC	0.863767
KIAA1456	0.887161
SLC24A4	0.903413
ANKRD33B	0.923791
PADI2	0.940448
GNB3	0.94466
RIMS2	0.945979
MAP2	0.950402
WWC1	0.950588
SCN2A	0.973135
GUCA1C	0.975112
CHRNA3	1.00103
RD3	1.01335
DDHD1	1.01775
IQGAP2	1.01812
CACNA2D4	1.02213
THRB	1.02421
EPB41L1	1.05596
FRY	1.06276
REV3L	1.07556
FSD1L	1.08164
PCLO	1.09062
PROM1	1.09812
NPTX1	1.11018
PDZD2	1.11726
FRMD4B	1.11997
IGSF11	1.12097
GRIA2	1.12161
ABL2	1.13645
EMB	1.13928
CC2D2A	1.14971
COL4A4	1.16126
MALT1	1.16166
RERE	1.1724
SEMA6D	1.17319
MCF2L2	1.17661
GPATCH8	1.18816
RORA	1.18989
DLG2	1.1916
ATP11A	1.19308
SORL1	1.19555
ANKH	1.20142
SCAI	1.20213
ARHGAP32	1.20465
BIN1	1.20541
TNRC6C	1.2063
RALGAPA1	1.20691
PRTG	1.21203
ZNF280D	1.2133
KIAA0825	1.21602
AAK1	1.22487
LRRIQ1	1.22645
PTAR1	1.22838
ARHGEF12	1.23036
GRB10	1.23375
MATN2	1.24196
SLC44A1	1.24377
DPYSL3	1.25516
NBEA	1.2584
KIF2A	1.25855
MLLT4	1.25966
RHOBTB1	1.26274
CHD7	1.26592
COL4A3	1.27367
MADD	1.27534
LBH	1.27755
RAPGEF4	1.27791
USP32	1.28275
ACTN1	1.28637
MSRA	1.28724
SMAD2	1.28865
CYTH1	1.29038
NLK	1.29112
ATXN7	1.2932
VCL	1.29347
MCF2L	1.29627
MGEA5	1.2984
ELMO1	1.30577
MTUS1	1.30762
CAMSAP1	1.31411
CTBP2	1.3165
MECP2	1.31735
MAP6	1.3179
RUFY3	1.33296
MYLK	1.34156
ZXDC	1.34181
C20orf194	1.34211
RAB3IP	1.34398
ITM2C	1.34458
PEX5L	1.34964
WHSC1L1	1.35229
HKR1	1.35276
DST	1.35331
LMOD1	1.35773
CAMK1D	1.36133
MACF1	1.36563
NRCAM	1.36699
PCBP4	1.36869
STARD7	1.36995
HIF1A	1.37048
PIGS	1.37469
NEDD4L	1.37663
EFHC1	1.38087
GLS	1.38185
STK35	1.38386
WWP1	1.38391
KIAA0556	1.38403
CELF1	1.38702
LARP4	1.38944
DOCK9	1.38994
IFT57	1.3929
TXNL1	1.39318
PLCD4	1.39391
INTU	1.39711
NDUFB5	1.39825
RIC3	1.39918
CCDC82	1.40116
UBE2Q2	1.40684
HERC3	1.40964
AFF1	1.41263
COTL1	1.41427
HEG1	1.41576
ZNF638	1.4226
WDR26	1.42318
PSD3	1.42498
ANKRD17	1.42576
TTC3	1.42701
RABL3	1.43648
FZD3	1.4371
ZBTB44	1.43846
SLC12A2	1.43932
MAPKBP1	1.44005
SSFA2	1.44201
PRPF4B	1.44346
GUK1	1.44651
MAP4	1.44701
RBM5	1.44932
TAPT1	1.44969
LOC646762	1.4558
SLC25A36	1.45791
CCDC66	1.4589
SFMBT2	1.45923
VEZF1	1.46019
HMGN3	1.46289
USP24	1.46355
PXN	1.46439
BACE1	1.47001
CSPP1	1.47097
AKAP9	1.47248
ARMC9	1.47339
AHI1	1.47496
KDM2A	1.48236
VPS13C	1.48349
ATM	1.4861
MYO9B	1.48973
DZIP3	1.49406
MPPED2	1.50134
LPIN1	1.50137
DHDDS	1.50379
SLC4A7	1.50569
PPP4R4	1.50774
TCERG1	1.51091
ANKRD12	1.51179
RNF213	1.51956
USP34	1.52356
N4BP2L2	1.52391
CEP104	1.52463
LMAN1	1.52555
ATXN1	1.52959
STRADB	1.53366
DDX17	1.53585
BMPR2	1.53624
SCN3A	1.53882
SNX18	1.54034
TMEM50B	1.54413
PCF11	1.5449
TTN	1.54668
TRIM33	1.54736
SIK3	1.54871
IQSEC1	1.5511
UBR4	1.55429
ITPR2	1.55514
SLC6A8	1.55866
MEGF9	1.56003
GOLGA1	1.56098
PDK1	1.58096
KDM4C	1.585
CNNM4	1.58538
GPR155	1.59157
PFKFB3	1.59424
MFSD11	1.59621
RAD54B	1.59757
LRBA	1.60635
KIAA1147	1.62103
ANKRD26	1.62191
ANKRD36	1.62768
SATB1	1.63658
ABCA5	1.64003
ZMYND8	1.65088
ECHDC2	1.65196
B3GNT5	1.68255
ARGLU1	1.68691
KCNB2	1.69029
CEP164	1.69214
OGT	1.69561
WSB1	1.70246
CSRNP3	1.70992
MTX3	1.71674
AMPD2	1.71785
TTC14	1.73526
ABCC5	1.73991
GPATCH1	1.7574
TULP4	1.78092
BTAF1	1.7862
ENOSF1	1.81081
CCDC146	1.84005
SYNJ2BP	1.85315
ZNF83	1.86641
PCDH15	1.88492
PRELID2	1.89536
PNISR	1.93167
GOLGA8B	1.96888
GOLGA8A	2.02026
PLA2G5	2.06494
MLXIP	2.23109

### Sheet: Hom vs Het_cone only
CONE
Gene	normalized FC
CCDC66	1.586
CELF1	1.58302
USP24	1.56658
KIAA1147	1.44236
KDM4C	1.41487
SRRM4	1.3854
ZBTB44	1.36259
BMPR2	1.25227
COL4A4	1.2139
PIGS	1.17127
LMAN1	1.15954
CHRNA3	1.12051
FSTL5	1.1191
VEZF1	1.11756
FZD3	1.09136
DDHD1	1.07464
TAPT1	1.06788
DDX17	1.05997
IGSF11	1.05391
PDK1	1.02995
LBH	1.02635
WWP1	1.02043
MGEA5	1.00476
PSD3	0.986538
RIC3	0.969745
ARHGAP32	0.949459
MLLT4	0.94595
CSPP1	0.93308
PTAR1	0.917288
TTC3	0.90569
IFT57	0.889211
MAPKBP1	0.883302
ZXDC	0.875823
RS1	0.869759
FRY	0.86287
HIF1A	0.862501
RBM5	0.844663
RAD54B	0.844345
SATB1	0.838065
RALGAPA1	0.822844
BTAF1	0.79021
SMAD2	0.78504
GPATCH8	0.762661
HERC3	0.753476
USP34	0.753249
RAPGEF4	0.753163
MTUS1	0.75193
GRIA2	0.739637
STK35	0.734371
RUFY3	0.734246
IQGAP2	0.733772
NPTX1	0.733099
SNX18	0.729389
LPIN1	0.708873
BACE1	0.705426
PROM1	0.705242
KIAA0825	0.701284
SFMBT2	0.701015
TXNL1	0.698141
EPB41L1	0.686241
SLC12A2	0.685377
ECHDC2	0.682501
KIF2A	0.678112
DZIP3	0.67327
B3GNT5	0.663186
CADPS	0.661782
REV3L	0.658927
ZMYND8	0.657341
SLC44A1	0.655426
MAP4	0.653245
SIK3	0.647622
CHD7	0.643652
GUK1	0.641757
NBEA	0.64145
AMPD2	0.636762
MCF2L	0.631819
PLA2G5	0.628212
PRPF4B	0.610263
MALAT1	0.609966
MYLK	0.606595
LARP4	0.605901
ANKRD17	0.605699
TULP4	0.603852
ARHGEF12	0.603468
UBR4	0.600801
ANKRD26	0.597829
TRIM33	0.596387
ZNF638	0.595487
N4BP2L2	0.593808
ABCA5	0.588991
WDR26	0.586709
SEMA6D	0.573039
COTL1	0.565733
NRCAM	0.561282
LRBA	0.55956
CAMSAP1	0.558482
MADD	0.557299
ANKRD12	0.556822
ANKRD36	0.552883
NEDD4L	0.544066
AFF1	0.543148
GOLGA1	0.542824
MYO9B	0.532482
RERE	0.531936
MACF1	0.530061
SSFA2	0.526825
VPS13C	0.52227
RORA	0.521898
AAK1	0.5212
GLS	0.516751
KDM2A	0.501994
IQSEC1	0.496127
MALT1	0.483835
DST	0.479295
PXN	0.478309
C20orf194	0.477274
TTN	0.475298
DOCK9	0.475239
PNISR	0.474534
CC2D2A	0.472892
ATM	0.471881
CEP164	0.467449
RAB3IP	0.460416
MLXIP	0.455949
EFHC1	0.455923
RNF213	0.454306
ITM2C	0.451094
USP32	0.448343
GPR155	0.448323
ARGLU1	0.445662
PDC	0.445419
DPYSL3	0.444014
FRMD4B	0.442836
HKR1	0.439518
MAK	0.438685
PCF11	0.438168
WSB1	0.434646
LRRIQ1	0.427536
RABL3	0.422767
TCERG1	0.420551
SLC6A8	0.415156
COL4A3	0.405622
MAP6	0.405541
MTX3	0.405459
PCBP4	0.405178
VCL	0.402918
ATP11A	0.401236
PFKFB3	0.3984
TTC14	0.391331
TNRC6C	0.388077
ANKRD33	0.386082
STARD7	0.37551
MAP2	0.372128
CYTH1	0.366776
SORL1	0.363404
THRB	0.356917
WWC1	0.356913
USH2A	0.35622
LOC646762	0.35445
AHI1	0.352156
PCLO	0.352037
DLG2	0.350994
CDHR1	0.348657
CSRNP3	0.335499
ABL2	0.333599
MPP4	0.332618
KIAA0556	0.320899
ATXN7	0.31972
RD3	0.317146
GNB3	0.31129
RHOBTB1	0.307344
PDZD2	0.303542
PRTG	0.301394
WHSC1L1	0.300932
INTU	0.296279
ANKH	0.29468
ITPR2	0.2926
RPGRIP1	0.286892
ZNF83	0.278299
KCNV2	0.275734
RIMS2	0.271094
GOLGA8A	0.270464
ATXN1	0.268982
ANKRD33B	0.268301
GOLGA8B	0.261433
ARR3	0.253848
SCN3A	0.252764
MECP2	0.246544
CCDC82	0.227261
ACTN1	0.224109
AKAP9	0.223112
PADI2	0.223013
FMN1	0.214595
ABCC5	0.209233
ENOSF1	0.201998
CACNA2D4	0.195082
CTBP2	0.192662
KCNB2	0.192113
CEP104	0.191537
ARMC9	0.186372
FSD1L	0.182779
CAMK1D	0.166972
MATN2	0.165537
NLK	0.160866
HEG1	0.150614
BCO2	0.149035
GRB10	0.140048
GUCA1B	0.139828
LMOD1	0.137267
SCN2A	0.134704
EGFLAM	0.118507
CNGB3	0.099922
GPATCH1	0.0980515
PCDH15	0.0923665
BIN1	0.0913179
MEGF9	0.089194
PEX5L	0.0880758
EYS	0.0827106
PLCD4	0.0154224
UBE2Q2	0.00327048
CCDC146	0.00256544
GNGT2	0
PDE6H	0
GUCA1C	0
NDUFB5	0
ZNF280D	0
GNAT2	0
MCF2L2	0
MFSD11	0
PDE6C	0
KIAA1456	0
MSRA	0
SLC24A2	0
SLC24A4	0
EMB	0
